# Knock-out of *CmNAC-NOR* affects melon climacteric fruit ripening

**DOI:** 10.1101/2022.02.02.478821

**Authors:** Liu Bin, Miguel Santo Domingo, Carlos Mayobre, Ana Montserrat Martín-Hernández, Marta Pujol, Jordi Garcia-Mas

**Author notes:** Corresponding authors: Jordi Garcia-Mas, Marta Pujol.

## Abstract

Fruit ripening is an important process that affects fruit quality. In melon, *ETHQV6*.*3*, a QTL involved in climacteric ripening regulation, was previously found to be encoded by *CmNAC-NOR*, a homologue of the tomato *NOR* gene. To further investigate *CmNAC-NOR* function we have obtained two CRISPR/Cas9 mediated mutants (*nor-3* and *nor-1*) in the climacteric Védrantais background. *nor-3*, containing a 3-bp deletion altering the NAC domain A, resulted in ~8 days delay of ripening without affecting fruit quality. In contrast, *nor-1* contained a 1-bp deletion resulting in a fully disrupted NAC domain, which completely blocked climacteric ripening. *nor-1* fruits did not produce ethylene, abscission layer was not formed and there was no external color change. Additionally, volatile components were dramatically altered, seeds were not well developed and flesh firmness was also altered. *nor-1* allele in heterozygosis showed ~20 days delay of fruit ripening. Our results provide new information regarding the function of *CmNAC-NOR* in melon fruit ripening, suggesting that it as a potential target to modulate shelf life in climacteric melon commercial varieties.
