## Supplementary Table 2 for "Knock-out of *CmNAC-NOR* affects melon climacteric fruit ripening"

### Sheet: NAC-NOR
Supplementary Table 2: List of primers and their uses.
Primer Name	Sequence	Describe
NORsgRNA1_F	5’- attgGAGAGCACCGACTCATCGGC -3’	gRNA1
NORsgRNA1_R	5’- aaacGCCGATGAGTCGGTGCTCTC -3’
NORsgRNA2_F	5’- attgAAGCCGGTGTTGGCCGCGGA -3’	gRNA2
NORsgRNA2_R	5’- aaacTCCGCGGCCAACACCGGCTT -3’
NORsgRNA3_F	5’- attgCAGCAGCCGAATTTACCGCC -3´	gRNA3
NORsgRNA3_R	5’- aaacGGCGGTAAATTCGGCTGCTG -3´
RO94	5’- GGACACTTCCTCATCGAGGGT-3´	Detect Cas9 gene
RO95	5’- GTGGAGCCTTGGTGATCTCGG-3´
M13 Fwd	5’- TGTAAAACGACGGCCAGT-3´	Sequencing tandem and final vector
Nor-1F	5’- GATCAGCTTTGCCTGTTTTGTG -3´	Detect the editing of CmNAC-NOR
Nor-2R	5’- GATACAAGGCTTATTATCCGC -3´
